# A sublethal drought and rewatering time course reveals intricate patterning of responses in the annual Arabidopsis thaliana

**DOI:** 10.1101/2025.07.25.666782

**Authors:** Elisabeth Fitzek-Campbell, Dennis Psaroudakis, Bernd Weisshaar, Astrid Junker, Andrea Bräutigam

**Affiliations:** University Bielefeld, Computational Biology, Faculty of Biology, CeBiTec, Universitätsstr. 27, 33615 Bielefeld, Germany; Klinikum Bielefeld, Institut for laboratory medicine, Microbiology and Transfusion medicine, Teutoburger Str. 50, 33604 Bielefeld; Leibniz Institute of Plant Genetics and Crop Plant Research (IPK), Germany; Forschungszentrum Jülich GmbH, CEPLAS, Bioeconomy Science Center (BioSC), Institute of Bio- and Geosciences (IBG-4: Bioinformatics), 52428 Jülich, Germany; Syngenta Seeds GmbH, Zum Knipkenbach 20, 32107, Bad Salzuflen, Germany

**Keywords:** progressive drought stress, recovery, ABA, anthocyanin pathway, TFs

## Abstract

Drought is a major factor of yield loss in annual crops. It triggers a wide range of physiological and molecular changes which are mediated by a suite of transcription factors from at least four different protein families. In the literature, the observed phenotypic changes and the number of transcriptome changes upon drought in *Arabidopsis thaliana* varies widely. To resolve the apparent variation, we conducted a phenotyping and transcriptomics experiment with progressive drought which is initially mild and escalates to strong but still sublethal drought followed by rewatering. Phenotypic data is analyzed with machine learning methods and connected to transcriptome data.

The phenotypic data show that drought stress manifests in distinct stages. The transcriptional analysis shows one threshold program and gradual expression programs among typical drought responsive regulons over time and during recovery. Plant aging prior to senescence and the drought response overlap to a large degree and drought stressed plants rejuvenate transcriptionally before returning to the control aging program. The phenotypic traits are associated with different transcript abundances again reflecting multiple overlaying programs. Transcripts with high explanatory power of phenotypes are biomarkers and not causal for the phenotype.

**Significance statement:** Large scale phenotyping and transcriptomics during progressive drought demonstrate that the drought response in the annual *Arabidopsis thaliana* is controlled by multiple transcriptional programs, mostly with gradual onset, that overlap with the plant aging program. Transcripts with high explanatory power for phenotypes are biomarkers and not causal.
