## Supplementary material for "A sublethal drought and rewatering time course reveals intricate patterning of responses in the annual Arabidopsis thaliana": Manuscript Tables

### Sheet: table_2
target_id		gene description	log2FC_29Dvs15W	d15_WWvsd29_D_q_value	log2FC_31Dvs15W	d15_WWvsd31_D_rec_q_value	log2FC_29Dvs29W	d29Wvs29_D_q_value
AT3G17520	AT3G17520.1	Late embryogenesis abundant protein (LEA) family protein	3.11279	1.07e-46	-0.304687	0.150909	3.36239	3.96943e-52
AT2G29090	AT2G29090.1	cytochrome P45hypothetical protein, family 7hypothetical protein7, subfamily A, polypeptide 2	1.53035	1.9e-29	-0.648956	3.76e-07	2.45234	3.8793e-36
AT2G47770	AT2G47770.1	TSPO(outer membrane tryptophan-rich sensory protein)-related	1.95417	1.04e-24	-0.143991	0.361131	2.0392	5.87917e-23
AT2G16720	AT2G16720.1	myb domain protein 7	1.75591	2.5e-22	-0.268825	0.302519	1.42718	1.08602e-07
AT1G18710	AT1G18710.1	myb domain protein 47	2.15692	1.21e-21	-1.04848	7.63e-05	2.38085	3.42142e-24
AT5G66053	AT5G66053.1	hypothetical protein	1.94389	1.07e-18	-1.48335	4.05e-06	2.50279	2.15099e-18
AT1G07720	AT1G07720.1	3-ketoacyl-CoA synthase 3	1.04807	1.49e-18	-0.119	0.397003	1.18415	1.9319e-13
AT3G12580	AT3G12580.1	heat shock protein 7hypothetical protein	2.47941	7.07e-18	-0.618436	0.00553372	1.9344	2.31885e-05
AT5G43840	AT5G43840.1	heat shock transcription factor A6A	1.77558	8.3e-17	-0.108815	0.526988	1.80996	8.95124e-16
AT4G34230	AT4G34230.1	cinnamyl alcohol dehydrogenase 5	1.36088	1.44e-16	-0.734895	2.91e-07	1.75083	5.23425e-24
AT2G28110	AT2G28110.1	Exostosin family protein	1.31389	3.44e-16	-0.386539	0.0311016	1.61495	6.57479e-16
AT2G32120	AT2G32120.1	heat-shock protein 7hypothetical proteinT-2	1.16347	1.61e-15	-0.190763	0.281318	1.37933	6.90799e-13
AT3G47600	AT3G47600.1	myb domain protein 94	1.13843	3.44e-15	-0.159614	0.392763	1.64876	2.91267e-15
AT5G57150	AT5G57150.4	basic helix-loop-helix (bHLH) DNA-binding superfamily protein	1.06575	4.58e-15	-0.483625	3.08e-05	1.30204	4.99294e-11
AT3G57520	AT3G57520.1	seed imbibition 2	1.25321	1.1e-14	-0.133118	0.24004	0.858959	0.00017876
AT5G66780	AT5G66780.1	hypothetical protein	1.91221	2.6e-14	-0.0548841	1	1.91231	5.2827e-13
AT1G68490	AT1G68490.1	hypothetical protein	0.922537	3.82e-14	-0.25935	0.00334528	1.38925	1.14362e-14
AT3G21100	AT3G21100.2	RNA-binding (RRM/RBD/RNP motifs) family protein	1.04922	4.77e-14	-0.161076	0.287749	1.27076	3.76881e-12
AT1G62370	AT1G62370.1	RING/U-box superfamily protein	1.75061	6.71e-14	-0.553435	0.0740593	1.78235	1.35289e-10
AT5G27410	AT5G27410.1	D-aminoacid aminotransferase-like PLP-dependent enzymes superfamily protein	1.00347	1.06e-13	0.210325	0.0962653	1.07457	6.58013e-09
AT5G01300	AT5G01300.1	PEBP (phosphatidylethanolamine-binding protein) family protein	1.8324	1.36e-13	-0.213352	0.492228	1.86625	1.46177e-11
AT1G07350	AT1G07350.1	RNA-binding (RRM/RBD/RNP motifs) family protein	0.905334	2.17e-13	-0.0876582	0.679708	0.882618	1.03387e-07
AT2G01400	AT2G01400.1	hypothetical protein	1.2116	2.31e-13	0.234737	0.306783	1.01791	7.05938e-07
AT5G47180	AT5G47180.1	Plant VAMP (vesicle-associated membrane protein) family protein	1.26023	3.2e-13	-0.191887	0.319125	1.5254	5.85776e-13
AT4G03320	AT4G03320.1	translocon at the inner envelope membrane of chloroplasts 2hypothetical protein-IV	1.55936	3.43e-13	-0.156412	0.668324	1.95584	8.92714e-17
AT4G27130	AT4G27130.1	Translation initiation factor SUI1 family protein	0.929946	4.55e-13	-0.197951	0.062927	0.987549	4.93838e-09
AT4G21570	AT4G21570.1	Protein of unknown function (DUF3hypothetical proteinhypothetical protein)	1.05924	5.32e-13	-0.146786	0.366543	0.509973	0.122067
AT2G20560	AT2G20560.1	DNAJ heat shock family protein	1.64701	1.52e-12	-0.377023	0.0529555	1.50358	8.70318e-09
AT1G59740	AT1G59740.1	Major facilitator superfamily protein	1.22033	1.8e-12	0.0863489	0.890948	1.33269	2.06902e-10
AT1G02070	AT1G02070.1	hypothetical protein	1.89285	3.07e-12	0.421313	0.258987	1.10601	0.000290851
AT4G01120	AT4G01120.1	G-box binding factor 2	0.97887	3.07e-12	-0.045066	0.974148	0.933691	2.32716e-06
AT1G04220	AT1G04220.1	3-ketoacyl-CoA synthase 2	1.15559	4.67e-12	-0.704462	1.38e-05	1.45342	2.51002e-10
AT2G26310	AT2G26310.1	Chalcone-flavanone isomerase family protein	1.24279	5.08e-12	0.145706	0.58784	1.53108	8.39962e-15
AT1G18265	AT1G18265.1	Protein of unknown function, DUF593	1.07391	7.61e-12	-0.255316	0.280441	1.20568	9.25703e-09
AT2G32830	AT2G32830.1	phosphate transporter 1;5	1.13723	8e-12	0.170677	0.416038	1.16773	1.11335e-10
AT4G38270	AT4G38270.1	galacturonosyltransferase 3	0.839572	8.53e-12	0.172855	0.169951	0.845689	1.72099e-06
AT5G10580	AT5G10580.1	Protein of unknown function, DUF599	1.31833	8.63e-12	0.195614	0.34318	1.1349	7.68304e-07
AT5G38860	AT5G38860.1	BES1-interacting Myc-like protein 3	1.08105	9.17e-12	-0.104289	0.742425	1.1283	2.71729e-07
AT1G16030	AT1G16030.1	heat shock protein 7hypothetical proteinB	0.987698	1.01e-11	-0.0456356	1	0.922835	1.97922e-06
AT3G07760	AT3G07760.1	Sterile alpha motif (SAM) domain-containing protein	1.0098	1.01e-11	-0.153935	0.387771	1.17645	2.66254e-10
AT1G68220	AT1G68220.1	Protein of unknown function (DUF1218)	1.00953	1.13e-11	-0.0993338	0.709551	1.26113	7.9441e-11
AT2G40370	AT2G40370.1	laccase 5	1.07904	1.14e-11	-0.155001	0.624513	1.09392	1.34003e-09
AT5G40382	AT5G40382.1	Cytochrome c oxidase subunit Vc family protein	2.38978	1.45e-11	0.417899	0.450232	2.14727	8.56101e-09
ATMG00110	ATMG00110.1	cytochrome C biogenesis 2hypothetical protein6	2.014	1.6e-11	0.0838557	1	1.50429	4.1709e-07
AT1G55310	AT1G55310.3	SC35-like splicing factor 33	0.93937	3.21e-11	-0.0421676	0.914983	1.04771	1.19884e-09
AT1G76690	AT1G76690.1	12-oxophytodienoate reductase 2	1.52966	3.25e-11	0.248873	0.404776	1.79714	2.41872e-12
AT4G13270	AT4G13270.1	Late embryogenesis abundant (LEA) hydroxyproline-rich glycoprotein family	0.861316	3.85e-11	-0.503908	5.01e-06	1.08186	1.71495e-09
AT3G54680	AT3G54680.1	proteophosphoglycan-related	1.15759	4.54e-11	-0.627208	4.38e-06	1.80905	3.02201e-16
AT1G16515	AT1G16515.1	hypothetical protein	1.87237	4.55e-11	-1.59992	0.000266648	3.19492	1.91164e-17
AT5G13170	AT5G13170.1	senescence-associated gene 29	3.16349	7.12e-11	-0.818941	0.00977525	4.17249	5.86775e-28

### Sheet: table_3
target_id		gene description	log2FC_29Dvs15W	q_value_15Wvs29D	log2FC_31Dvs15W	q_value_15Wvs31D
AT4G36540.1	AT4G36540	BR enhanced expression 2	-1.38279	6.06e-21	0.459656	3.25e-08
AT3G07010.1	AT3G07010	Pectin lyase-like superfamily protein	-1.24452	1.1e-19	1.06768	1.46e-28
AT2G40610.1	AT2G40610	expansin A8	-2.97437	2.14e-18	1.35527	1.27e-36
AT3G60290.1	AT3G60290	2-oxoglutarate (2OG) and Fe(II)-dependent oxygenase superfamily protein	-1.39706	2.92e-18	0.561524	1.55e-06
AT4G29310.1	AT4G29310	Protein of unknown function (DUF1005)	-1.26315	1.31e-16	0.875421	3.4e-23
AT2G34430.1	AT2G34430	light-harvesting chlorophyll-protein complex II subunit B1	-2.72397	1.21e-15	-0.341104	0.0364451
AT4G29610.1	AT4G29610	Cytidine/deoxycytidylate deaminase family protein	-1.62295	2.09e-15	0.706406	6.5e-06
AT1G10470.1	AT1G10470	response regulator 4	-0.922656	2.64e-15	0.513168	3.15e-09
AT5G02760.1	AT5G02760	Protein phosphatase 2C family protein	-2.03155	3.36e-15	1.46422	9.19e-28
AT1G74670.1	AT1G74670	Gibberellin-regulated family protein	-2.56755	4.49e-15	1.2667	3.78e-29
AT3G15570.1	AT3G15570	Phototropic-responsive NPH3 family protein	-0.844808	1.23e-14	0.0877953	0.512201
AT5G59080.1	AT5G59080	hypothetical protein	-0.88753	1.82e-14	0.787331	6.92e-20
AT4G34790.1	AT4G34790	SAUR-like auxin-responsive protein family	-1.69959	5.23e-13	1.04157	8.06e-08
AT3G08920.1	AT3G08920	Rhodanese/Cell cycle control phosphatase superfamily protein	-1.22414	3.04e-12	0.160849	0.158658
AT2G18300.3	AT2G18300	basic helix-loop-helix (bHLH) DNA-binding superfamily protein	-1.37342	3.66e-12	0.651794	2.97e-19
AT3G47560.2	AT3G47560	alpha/beta-Hydrolases superfamily protein	-0.799633	4.13e-12	0.0171242	1
AT1G52230.1	AT1G52230	photosystem I subunit H2	-0.900156	6.49e-12	-0.0359533	0.852433
AT4G25080.3	AT4G25080	magnesium-protoporphyrin IX methyltransferase	-0.934418	1.31e-11	-0.0854963	0.430311
AT2G03760.1	AT2G03760	sulphotransferase 12	-1.15254	1.52e-11	-0.0314598	1
AT5G02160.1	AT5G02160	hypothetical protein	-1.27194	1.61e-11	-0.177283	0.111943
AT1G15825.1	AT1G15825	hydroxyproline-rich glycoprotein family protein	-1.56976	3.79e-11	0.16138	0.641975
AT3G03820.1	AT3G03820	SAUR-like auxin-responsive protein family	-1.43974	6.44e-11	0.916402	2.1e-09
AT1G18620.2	AT1G18620	hypothetical protein	-1.15639	8.99e-11	0.859249	1.91e-34
AT2G04450.1	AT2G04450	nudix hydrolase homolog 6	-1.10565	1.14e-10	-0.499953	0.0109779
AT3G10600.1	AT3G10600	cationic amino acid transporter 7	-0.701798	1.43e-10	0.337918	0.0890037
AT1G35580.1	AT1G35580	cytosolic invertase 1	-0.667418	6.36e-10	0.100108	0.495475
AT4G38850.1	AT4G38850	SAUR-like auxin-responsive protein family	-1.28015	7.74e-10	0.401298	0.00773123
AT3G13404.1	AT3G13404	hypothetical protein	-1.44568	8.1e-10	0.708941	4.89e-05
AT2G24692.1	AT2G24692	hypothetical protein	-2.73088	1.1e-09	0.763861	0.0506435
AT1G15820.1	AT1G15820	light harvesting complex photosystem II subunit 6	-0.843776	3.08e-09	0.0555647	0.802106
AT2G42900.1	AT2G42900	Plant basic secretory protein (BSP) family protein	-1.29314	4.03e-09	-0.136583	0.751498
AT1G20190.1	AT1G20190	expansin 11	-1.02215	4.7e-09	0.84097	5.19e-12
AT5G19120.1	AT5G19120	Eukaryotic aspartyl protease family protein	-1.15875	6.23e-09	0.183752	0.271338
AT5G63180.1	AT5G63180	Pectin lyase-like superfamily protein	-0.799446	1.78e-08	0.656251	5.02e-13
AT1G29930.1	AT1G29930	chlorophyll A/B binding protein 1	-0.958796	1.9e-08	0.00497351	1
AT3G54050.1	AT3G54050	high cyclic electron flow 1	-0.609763	2.06e-08	0.0516932	0.757807
AT3G12780.1	AT3G12780	phosphoglycerate kinase 1	-0.615045	2.18e-08	0.129437	0.128013
AT3G12710.1	AT3G12710	DNA glycosylase superfamily protein	-1.09268	2.72e-08	0.32426	0.0953409
AT1G66150.1	AT1G66150	transmembrane kinase 1	-0.596847	3.94e-08	0.319274	1.42e-05
AT2G44920.2	AT2G44920	Tetratricopeptide repeat (TPR)-like superfamily protein	-0.690174	4.6e-08	0.0586006	0.766252
AT3G21870.1	AT3G21870	cyclin p2;1	-1.0001	4.86e-08	0.0987755	0.829314
AT2G26400.1	AT2G26400	acireductone dioxygenase 3	-1.10014	5.85e-08	-0.257446	0.421393
AT5G57700.3	AT5G57700	BNR/Asp-box repeat family protein	-0.810029	6.46e-08	0.17331	0.376365
AT4G33666.1	AT4G33666	hypothetical protein	-1.08356	7.26e-08	-0.154012	0.197946
AT5G54190.1	AT5G54190	protochlorophyllide oxidoreductase A	-1.14663	7.59e-08	0.305268	0.328397
AT5G24490.1	AT5G24490	30S ribosomal protein, putative	-1.00798	1.28e-07	-0.0677474	0.54634
AT4G36850.1	AT4G36850	PQ-loop repeat family protein / transmembrane family protein	-1.10934	1.52e-07	-0.555846	0.0704393
AT3G26650.1	AT3G26650	glyceraldehyde 3-phosphate dehydrogenase A subunit	-0.591267	1.58e-07	-0.0272157	0.990454
AT1G73655.1	AT1G73655	FKBP-like peptidyl-prolyl cis-trans isomerase family protein	-0.586749	1.65e-07	0.0664795	0.664763
AT5G28770.2	AT5G28770	bZIP transcription factor family protein	-0.709552	2.42e-07	0.514929	1.34e-07
